# Experimental and simulated FRAP for the quantitative determination of protein diffusion in helical cells

**DOI:** 10.64898/2026.02.27.708671

**Authors:** Shariful Sakib, Cécile Fradin

## Abstract

Fluorescence recovery after photobleaching (FRAP) is widely used to characterize diffusion in cells, but quantitative interpretation of the data in small prokaryotes requires explicitly accounting for cell geometry. While this has been successfully achieved for spherical and rod-shaped bacteria, analytical approaches developed in these cases are not directly applicable to cells with more complex morphologies. Here, we explore the application of FRAP to helical bacteria using simulations. We show that half-compartment FRAP experiments, where one-half of the cell is photobleached, provide a robust means of characterizing fast protein diffusion. To help with the practical implementation of this technique, we established the relationship between the diffusion coefficient and characteristic fluorescence recovery time as a function of cell length and helical parameters, and for two different ways of estimating the recovery time. As a first application, we report measurements of the diffusion coefficient of the fluorescent protein, mNeonGreen, in the helical bacterium *Paramagnetospirillum magneticum* AMB-1. We find it to be *D* = 4.9 ± 2.2 µm^2^ s^−1^ in isosmotic conditions, not significantly different from the value measured in *Escherichia coli*. Although developed for helical bacteria, including spirilla, spirochetes, and vibrios, our framework can readily be extended to cells or compartments with other geometries.
