## Supplementary material for "Experimental and simulated FRAP for the quantitative determination of protein diffusion in helical cells": Osmolarity calculation worksheet

### Sheet: MSGM-LN osmolarity calculation
Chemicals composition of MSGM-LN media
g/L of ATCC Trace Mineral Supplements		(Amount) / Liter of media	g or mL	Moles	Osmoles
EDTA, 0.5 g/liter	0.5	0.0005	g	1.7109e-06	3.4218e-06
MgSO4 . 7H2O, 3.0 g/liter	3	0.001467	g	1.21878e-05	2.43757e-05
MnSO4 . H2O, 0.5 g/liter	0.5	0.0004465	g	2.95693e-06	5.91387e-06
NaCl, 1.0 g/liter	1	0.001	g	1.71116e-05	3.42231e-05
FeSO4 . 7H2O, 0.1 g/liter	0.1	5.47e-05	g	3.60086e-07	7.20173e-07
Co(NO3)2 . 6H2O, 0.1 g/liter	0.1	6.29e-05	g	3.43823e-07	1.03147e-06
CaCl2 (anhydrous), 0.1 g/liter	0.1	0.0001	g	9.01063e-07	2.70319e-06
ZnSO4 . 7H2O, 0.1 g/liter	0.1	5.62e-05	g	3.48052e-07	6.96105e-07
CuSO4 . 5H2O, 0.010 g/liter	0.01	6.39e-06	g	4.00353e-08	8.00707e-08
AlK(SO4)2 (anhydrous), 0.010 g/liter	0.01	1e-05	g	2.10797e-08	8.43188e-08
H3BO3, 0.010 g/liter	0.01	1e-05	g	1.61734e-07	6.46935e-07
Na2MoO4 . 2H2O, 0.010 g/liter	0.01	8.51e-06	g	4.13267e-08	1.2398e-07
Na2SeO3 (anhydrous), 0.001 g/liter	0.001	1e-06	g	5.78235e-09	1.73471e-08
Na2WO4 . 2H2O, 0.010 g/liter	0.01	8.91e-06	g	3.03247e-08	9.09741e-08
NiCl2 . 6H2O, 0.020 g/liter	0.02	1.09e-05	g	8.41053e-08	2.52316e-07
Bulk chemicals
KH2PO4	0.06	0.1	g	0.000734829	0.00293932
MgSO4·7H2O	0.09	0.07335	g	0.000609391	0.00121878
HEPES	1.428	2.38	g	0.00998736	0.0199747
NaNO3	0.204	0.34	g	0.00400025	0.0080005
BD Bacto Yeast extract *	0.06	0.1	g	0.00049001	0.000491668
Soy bean peptone (BD Bacto Soytone) *	1.8	3	g	0.0114672	0.0115651
Potassium lactate (60% w/w solution)	2.6	2.6	mL	0.0202858	0.0405717
Ferric citrate (10 mM) solution	3	5	mL	5e-05	0.0001
		TOTAL		0.0849362	Osmoles
				84.9362	mOsm
Chemical composition of DPBS
Bulk chemicals		(g or mL) / Liter of media		Moles	Osmoles
KCl		0.2	g	0.00268272	0.00536543
KH2PO4		0.2	g	0.00146966	0.00587864
NaCl		8	g	0.136893	0.273785
Na2HPO4		1.15	g	0.00810087	0.0324035
		TOTAL		0.317433	Osmoles
				317.433	mOsm

### Sheet: Yeast extract & soytone
BD Bacto™ Soytone			Total Nitrogen (%)	Amino Nitrogen (%)	AN/TN	Total Carbohydrate (mg/g)	Ash (%)	Loss on Drying (%)	NaCl (%)	pH (1% Solution)	Calcium (µg/g)	Iron (µg/g)	Magnesium (µg/g)	Potassium (µg/g)	Sodium (µg/g)	Chloride (%)	Sulfate (%)	Phosphate (%)	Alanine (% Free)	Alanine (% Total)	Arginine (% Free)	Arginine (% Total)	Asparagine (% Free)	Aspartic Acid (% Free)	Aspartic Acid (% Total)	Cystine (% Free)	Glutamic Acid (% Free)	Glutamic Acid (% Total)	Glutamine (% Free)
			9.4	3.1	0.33	292.5	12	4.6	0.2	7.2	550	68.2	1610	22200	34040	0.17	2.33	0.82	0.4	2.5	2.1	2.8	0.3	0.2	5.5	0.4	0.4	8.9	0.1
		Moles:				0.000579861			3.42231e-05		1.37226e-05	1.22113e-06	6.62279e-05	0.0005678	0.00148064	4.79549e-05	0.000242557	8.63418e-05	4.48934e-05		0.000120551		2.27101e-05	1.50263e-05		3.30033e-05	2.71924e-05		6.83995e-06
						Glycine (% Free)	Glycine (% Total)	Histidine (% Free)	Histidine (% Total)	Isoleucine (% Free)	Isoleucine (% Total)	Leucine (% Free)	Leucine (% Total)	Lysine (% Free)	Lysine (% Total)	Methionine (% Free)	Methionine (% Total)	* Phenylalanine (% Free)	Phenylalanine (% Total)	Proline (% Free)	Proline (% Total)	Serine (% Free)	Serine (% Total)	* Threonine (% Free)	Threonine (% Total)	Tryptophan (% Free)	Tyrosine (% Free)	Tyrosine (% Total)	Valine (% Free)	Valine (% Total)
						0.2	2.1	0.2	1.1	0.6	2.8	1.7	4.3	1.9	2.9	0.3	0.5	1.2	3.1	0.2	2	0.3	1.4	0.2	1.1	0.2	1.3	1.3	0.4	2.7
		Moles:				2.66312e-05		1.28866e-05		4.57317e-05		0.000129573		0.000129959		2.01072e-05		7.26392e-05		1.73762e-05		2.85442e-05		1.67926e-05		9.79432e-06	7.17439e-05		3.41588e-05
	moles in 1 gram	0.00323479
	osmoles in 1 gram/L	0.00326744
BD Bacto™ Yeast Extract			Total Nitrogen (%)	Amino Nitrogen (%)	AN/TN	Total Carbohydrate (mg/g)	Ash (%)	Loss on Drying (%)	NaCl (%)	pH (1% Solution)	Calcium (µg/g)	Iron (µg/g)	Magnesium (µg/g)	Potassium (µg/g)	Sodium (µg/g)	Chloride (%)	Sulfate (%)	Phosphate (%)	Alanine (% Free)	Alanine (% Total)	Arginine (% Free)	Arginine (% Total)	Asparagine (% Free)	Aspartic Acid (% Free)	Aspartic Acid (% Total)	Cystine (% Free)	Glutamic Acid (% Free)	Glutamic Acid (% Total)	Glutamine (% Free)
		BD Bacto™ Yeast Extract	10.9	6	0.55	163.3	11.2	3.1	0.1	6.7	130	55.3	750	31950	4900	0.38	0.09	3.27	4.4	5.6	1.4	2.6	1	1.6	5.3	0.2	6.6	9.4	0.2
		Moles:				0.000906437			1.71116e-05		3.24351e-06	9.90152e-07	3.08515e-05	0.000817171	0.000213136	0.000107193	9.36914e-06	0.000344314	0.000493827		8.03674e-05		7.57002e-05	0.00012021		1.65017e-05	0.000448674		1.36799e-05
						Glycine (% Free)	Glycine (% Total)	Histidine (% Free)	Histidine (% Total)	Isoleucine (% Free)	Isoleucine (% Total)	Leucine (% Free)	Leucine (% Total)	Lysine (% Free)	Lysine (% Total)	Methionine (% Free)	Methionine (% Total)	* Phenylalanine (% Free)	Phenylalanine (% Total)	Proline (% Free)	Proline (% Total)	Serine (% Free)	Serine (% Total)	* Threonine (% Free)	Threonine (% Total)	Tryptophan (% Free)	Tyrosine (% Free)	Tyrosine (% Total)	Valine (% Free)	Valine (% Total)
						1	3	0.4	1.3	1.8	3	3	4.1	1.9	4.6	0.6	0.8	2	2.6	0.8	2	1.3	1.6	1.1	1.6	0.5	0.8	1.2	2.2	3.5
		Moles:				0.000133156		2.57732e-05		0.000137195		0.000228659		0.000129959		4.02145e-05		0.000121065		6.95048e-05		0.000123692		9.23594e-05		2.44858e-05	4.41501e-05		0.000187874
	moles in 1 gram	0.00358412
	osmoles in 1 gram/L	0.0036007
Carbohydrates in soytone
Sucrose Molar Mass	342.296
Raffinose Molar Mass	504.42
Stachyose Molar Mass	666.576
AVG carb Molar Mass	504.431
Average carbohydrates in yeast extract
glucose and isomers Molar Mass	180.156
